# Matrix Inversion and Subset Selection (MISS): A novel pipeline for mapping of diverse cell types across the murine brain

**DOI:** 10.1101/833566

**Authors:** Christopher Mezias, Justin Torok, Pedro D. Maia, Eric Markley, Ashish Raj

## Abstract

The advent of increasingly sophisticated imaging platforms has allowed for the visualization of the murine nervous system at single-cell resolution. However, current experimental approaches have not yet produced whole-brain maps of a comprehensive set of neuronal and nonneuronal types that approaches the cellular diversity of the mammalian cortex. Here we aim to fill in this gap in knowledge with an open-source computational pipeline, Matrix Inversion with Subset Selection (MISS), that can infer quantitatively validated distributions of diverse collections of neural cell types at 200μm resolution using a combination of single-cell RNAseq and *in situ* hybridization datasets. We rigorously demonstrate the accuracy of MISS against literature expectations. Importantly, we show that gene subset selection, a procedure by which we filter out low-information genes prior to performing deconvolution, is a critical pre-processing step that distinguishes MISS from its predecessors and facilitates the production of cell type maps with significantly higher accuracy. We also show that MISS is generalizable by generating high-quality cell type maps from a second, independently curated single-cell RNAseq dataset. Together, our results illustrate the viability of computational approaches for determining the spatial distributions of a wide variety of cell types from genetic data alone.
