## Supplementary material for "Matrix Inversion and Subset Selection (MISS): A novel pipeline for mapping of diverse cell types across the murine brain": Table S2

Anterior amygdalar area'
Basolat amygdalar nucleus'
Basomed amygdalar nucleus'
Central amygdalar nucleus'
Cortical amygdalar area, anterior part'
Cortical amygdalar area, posterior part'
Intercalated amygdalar nucleus'
Lateral amygdalar nucleus'
Medial amygdalar nucleus'
Posterior amygdalar nucleus'
Piriform-amygdalar area'
Ansiform lobule'
Central lobule'
Culmen'
Flocculus area'
Nodulus (X)'
Paraflocculus'
Paramedian lobule'
Pyramus (VIII)'
Simple lobule'
Dentate nucleus'
Fastigial nucleus'
Interposed nucleus'
Claustrum'
Endopiriform nucleus, dorsal part'
Endopiriform nucleus, ventral part'
Dentate gyrus'
Field CA3'
Field CA2'
Field CA1'
Subiculum, dorsal part'
Subiculum, ventral part'
Presubiculum'
Parasubiculum'
Postsubiculum'
Entorhinal area, lateral part'
Entorhinal area, medial part, dorsal zone'
Anterior hypo nucleus'
Arcuate hypo nucleus'
Dorsomedial nucleus of the hypo'
Lateral hypo area'
Lateral preoptic area'
Median preoptic nucleus'
Medial mammillary nucleus'
Medial preoptic nucleus'
Medial preoptic area'
Posterior hypo nucleus'
Dorsal premammillary nucleus'
Paraventricular hypo nucleus'
Periventricular hypo nucleus, posterior part'
Periventricular hypo nucleus, preoptic part'
Retrochiasmatic area'
Subparaventricular zone'
Subthalam nucleus'
Supramammillary nucleus'
Tuberal nucleus'
Ventromedial hypo nucleus'
Anterior cingulate area, dorsal part'
Anterior cingulate area, ventral part'
Agranular insular area, dorsal part'
Agranular insular area, posterior part'
Agranular insular area, ventral part'
Dorsal auditory area'
Primary auditory area'
Ventral auditory area'
Ectorhinal area'
Frontal pole, cerebral cortex'
Gustatory areas'
Infralimbic area'
Primary motor area'
Secondary motor area'
Orbital area, lateral part'
Orbital area, medial part'
Orbital area, ventrolateral part'
Perirhinal area'
Prelimbic area'
Posterior parietal association areas'
Retrosplenial area, lateral agranular part'
Retrosplenial area, dorsal part'
Retrosplenial area, ventral part'
Primary somatosensory area, barrel field'
Primary somatosensory area, lower limb'
Primary somatosensory area, mouth'
Primary somatosensory area, nose'
Primary somatosensory area, trunk'
Primary somatosensory area, upper limb'
Supplemental somatosensory area'
Temporal association areas'
Anterolat visual area'
Anteromedial visual area'
Visceral area'
Lateral visual area'
Primary visual area'
Posterolat visual area'
posteromedial visual area'
Nucleus ambiguus'
Dorsal cochlear nucleus'
Gigantocellular reticular nucleus'
Inferior olivary complex'
Intermediate reticular nucleus'
Lateral vestibular nucleus'
Lateral reticular nucleus'
Magnocellular reticular nucleus'
Medullary reticular nucleus, dorsal part'
Medullary reticular nucleus, ventral part'
Medial vestibular nucleus'
Nucleus of the solitary tract'
Parvicellular reticular nucleus'
Paragigantocellular reticular nucleus, dorsal part'
Paragigantocellular reticular nucleus, lateral part'
Nucleus prepositus'
Nucleus raphe magnus'
Spinal vestibular nucleus'
Spinal nucleus of the trigeminal, caudal part'
Spinal nucleus of the trigeminal, interpolar part'
Spinal nucleus of the trigeminal, oral part'
Superior vestibular nucleus'
Ventral cochlear nucleus'
Facial motor nucleus'
Hypoglossal nucleus'
Anterior pretectal nucleus'
Central linear nucleus raphe'
Cuneiform nucleus'
Dorsal nucleus raphe'
Inferior colliculus, central nucleus'
Inferior colliculus, dorsal nucleus'
Inferior colliculus, external nucleus'
Interpeduncular nucleus'
Medial pretectal area'
Midbrain reticular nucleus'
Nucleus of the optic tract'
Nucleus of the posterior commissure'
Periaqueductal gray'
Pedunculopontine nucleus'
Red nucleus'
Midbrain reticular nucleus, retrorubral area'
Superior colliculus, motor related'
Superior colliculus, sensory related'
Substantia nigra, compact part'
Substantia nigra, reticular part'
Ventral tegmental area'
Accessory olfactory bulb'
Anterior olfactory nucleus'
Dorsal peduncular area'
Main olfactory bulb'
Nucleus of the lateral olfactory tract'
Piriform area'
Postpiriform transition area'
Taenia tecta'
Bed nuclei of the stria terminalis'
Globus pallidus, external segment'
Globus pallidus, internal segment'
Magnocellular nucleus'
Medial septal nucleus'
Diagonal band nucleus'
Substantia innominata'
Triangular nucleus of septum'
Superior central nucleus raphe'
Nucleus incertus'
Nucleus of the lateral lemniscus'
Parabrachial nucleus'
Pontine central gray'
Pontine gray'
Pontine reticular nucleus, caudal part'
Pontine reticular nucleus'
Principal sensory nucleus of the trigeminal'
Superior olivary complex'
Supratrigeminal nucleus'
Tegmental reticular nucleus'
Motor nucleus of trigeminal'
Nucleus accumbens'
Caudoputamen'
Fundus'
Lateral septal nucleus, caudal (caudodorsal) part'
Lateral septal nucleus, rostral (rostroventral) part'
Lateral septal nucleus, ventral part'
Olfactory tubercle'
Septofimbrial nucleus'
Anterodorsal nucleus'
Anteromedial nucleus, dorsal part'
Anteromedial nucleus, ventral part'
Anteroventral nucleus of thalamus'
Central lateral nucleus of the thalamus'
Central medial nucleus of the thalamus'
Intermediodorsal nucleus of the thalamus'
Lateral dorsal nucleus thalamus'
Dorsal part of the lateral geniculate complex'
Ventral part of the lateral geniculate complex'
Lateral habenula'
Lateral posterior nucleus of the thalamus'
Mediodorsal nucleus of thalamus'
Medial geniculate complex, dorsal part'
Medial geniculate complex, medial part'
Medial geniculate complex, ventral part'
Medial habenula'
Parafascicular nucleus'
Posterior complex of the thalamus'
Posterior limiting nucleus of the thalamus'
Peripeduncular nucleus'
Parataenial nucleus'
Paraventricular nucleus of the thalamus'
Nucleus of reunions'
Rhomboid nucleus'
Reticular nucleus of the thalamus'
Submedial nucleus of the thalamus'
Subparafascicular area'
Subparafascicular nucleus, magnocellular part'
Subparafascicular nucleus, parvicellular part'
Ventral anterior-lateral complex of the thalamus'
Ventral nucleus thalamus medial'
Ventral nucleus thalamus posterolateral'
Ventral nucleus thalamus'
Ventral nucleus thalamus posteromedial parvicellular part'
