## Supplementary material for "Matrix Inversion and Subset Selection (MISS): A novel pipeline for mapping of diverse cell types across the murine brain": Table S3

### Sheet: Tasic_Mrx3_genenames
Cst3'
Lsamp'
Qdpr'
Meis2'
Pcp4l1'
Pcp4'
Crip2'
Reln'
C1qc'
Gad1'
Ctss'
Apoe'
Sparc'
Erbb4'
Aldoc'
C1qa'
Cryab'
Synpr'
Zbtb20'
Gad2'
Rgs10'
B2m'
Enpp2'
Cd63'
Sparcl1'
Adarb2'
Rorb'
P2ry12'
Cck'
Nfib'
Slc6a1'
Utrn'
Fcrls'
Plp1'
Tcf4'
Penk'
Car4'
Ramp1'
Hexb'
Ptn'
Ptprz1'
Kcnip1'
Cx3cr1'
Cd9'
Slc1a2'
Cplx3'
Id3'
Tmem163'
Tmem176b'
Vip'
Nfia'
Cacna2d1'
Mef2c'
Zeb2'
Prkg1'
Nxph1'
Gng11'
Dgkb'
Nrn1'
Selplg'
Id2'
Junb'
Ly6e'
Npy'
Lingo2'
Txnip'
Gpr37l1'
Nfix'
Nr2f2'
Glul'
S100a16'
Aif1'
Clic1'
Gpc5'
Kcnc2'
Pllp'
Dach1'
Dock10'
Zcchc12'
Cxcl14'
Zfhx3'
Jun'
Grm3'
Trem2'
F3'
Thsd7b'
Ctsz'
Slc17a7'
Tm4sf1'
Siglech'
Ndrg2'
Cpne6'
Rgs2'
Cxcl12'
Mbp'
Kctd12'
S1pr1'
Pbx3'
Cnr1'
Anxa3'
Ppap2b'
Sst'
Entpd1'
Ptk2b'
Gjb6'
Elmo1'
Sema3c'
Car2'
St3gal6'
Ptprk'
Tsc22d1'
Nrxn1'
Zfp536'
Actb'
Hs6st3'
Neurod6'
Tsc22d4'
Epb4.1l2'
Mgat4c'
Gpm6b'
Snca'
Pla2g7'
Trp73'
Vim'
Slc9a9'
Gja1'
3110035E14Rik'
Gatm'
Calb2'
Csrp1'
Grn'
Fat3'
Nrgn'
Pcdh9'
Ddx5'
Baiap2'
Gpc6'
Clic4'
Ier5'
Il1rap'
Bcan'
Itgb5'
Fam105a'
Snhg11'
Rgs4'
Kcnq5'
Rpp25'
Arpp21'
Inpp4b'
Sox2ot'
Eef1a1'
Plcb1'
Son'
Stxbp6'
Cntnap2'
Clu'
Btg2'
Tspan2'
Itm2a'
Fxyd6'
Egr1'
Auts2'
Plxdc2'
Prss23'
Serpine2'
Ptpro'
Cd81'
S100a10'
Slc9a3r2'
Cd34'
Etv1'
Tbr1'
Sirpa'
Slc24a3'
Cadm2'
Slc17a6'
Msn'
Sulf2'
Slc8a1'
Pde1a'
Gabrb1'
Calb1'
Bcl11a'
Nov'
Prdx1'
Tmeff2'
Olfml3'
Gng4'
9430020K01Rik'
Pde4b'
Sv2b'
Ivns1abp'
Dscaml1'
Rab3b'
Kirrel3'
Calm2'
Nrip3'
Ntm'
Btg1'
Ugt8a'
Cacna2d3'
Alcam'
Grik1'
Thrsp'
Man1a'
Grb14'
Msi2'
Ctsb'
Lims2'
Hist1h2bc'
Anxa5'
Unc13c'
Zmat4'
Nrg1'
Acsbg1'
Gria2'
Nek7'
Lhfp'
Plekhb1'
Ctgf'
Pltp'
Kcnh7'
Adcy2'
Cnp'
Cpe'
Snap25'
Ptprt'
St6galnac3'
Robo2'
Omg'
Crym'
Dbi'
Pls3'
Sorcs1'
Prkcd'
Rasgrp1'
Atp1b2'
Ptgds'
Ank3'
Unc5c'
Sorcs3'
Timp3'
Ptpn18'
Fezf2'
Sez6'
Zfpm2'
Dusp6'
Hepacam'
Ctxn1'
Flt1'
Galntl6'
Stmn2'
Itpka'
Amigo2'
Cd200'
Nrsn2'
Ngef'
Nrxn3'
Sorbs1'
Fos'
Cdkn1a'
Syt1'
Bsg'
Dlx1'
Rap1b'
Unc5d'
Cdh10'
Clstn2'
S100b'
Ier2'
Gng12'
Npc2'
Paqr8'
Dner'
Mafb'
Dpp10'
Ckb'
Galnt14'
Rgs20'
Satb2'
Dusp1'
Pdzd2'
Sox10'
Gap43'
Plek'
Ank2'
Celf4'
Rasgrp2'
Kcnip4'
Kcnk1'
Zfhx4'
Rtn1'
Blnk'
Hs3st2'
Marcksl1'
Mt3'
Mef2a'
Kitl'
Car10'
F11r'
Slc24a2'
Calm1'
Cdh18'
Gda'
Sox5'
Dlx5'
Trp53i11'
Gabra1'
Ubash3b'
Cacna2d2'
Grid2'
Jund'
Nptx1'
Ntrk2'
Scg2'
Hes1'
Bcas1'
Pid1'
Satb1'
Gnas'
Dcc'
Rgs6'
Kcnk2'
Phyhipl'
Arap2'
Rreb1'
Tmem47'
Slc30a3'
Fxyd5'
Dpp6'
Kcnip3'
Scd2'
Grm1'
Kcnn2'
Pitpnc1'
Pamr1'
Slc38a3'
Igfbp6'
Chn2'
Thsd7a'
Wls'
Srgap3'
Mpped1'
Akap13'
Pnoc'
Id4'
Nefl'
Rapgef5'
Pcdh20'
Parm1'
Plcxd2'
Tcf7l2'
Opcml'
Dkk3'
Epha3'
Atp6v0b'
Lix1'
Syne1'
Ncam2'
Rtn4rl1'
Appl2'
Scg3'
Gsta4'
Cpne8'
Trps1'
Gm13889'
Cd164'
Prnp'
Spon1'
Atp1a3'
Cspg5'
Cldn5'
Rbp4'
Kit'
Necab1'
Rcan2'
Grm8'
Chrm2'
Mapk4'
Tubb4a'
Ldb2'
Itpr1'
Pcdh7'
Olfm1'
Gucy1a3'
Sema5a'
Ctsl'
Grin3a'
Pex5l'
Pip4k2a'
Tmem204'
Wscd1'
Plcl1'
App'
Prkca'
Hapln1'
Cox4i1'
Pcbp3'
Gnai2'
Ptprd'
Rnf13'
Gng2'
Clmn'
Camk2d'
Pdzrn3'
Chd7'
Slc32a1'
Rgs5'
Fam20a'
Cadps2'
Dtna'
Gria4'
Hs6st2'
Rora'
Fxyd7'
Uchl1'
Gpd1'
Cdh8'
Gabra2'
Nav2'
Kctd16'
Gria1'
Kcnab1'
Nrcam'
Grik3'
Ogfrl1'
Tox'
Chrm3'
Man2b1'
Akap2'
Ostf1'
Adamts19'
Arhgef26'
Ndst3'
Rps19'
Grip1'
Mal2'
Lrp1b'
Ndn'
St6galnac5'
Myl4'
Gabarap'
Htr3a'
Vegfa'
Selk'
Dlgap2'
Plxna4'
Epha4'
Tns1'
Crh'
Gabra5'
Rpl32'
Lypd6'
Lgi3'
Eno2'
Gjc1'
Arl4c'
Fstl4'
Vstm2a'
Negr1'
Ncald'
Lmo2'
Myo10'
Serpini1'
Tagln3'
Tnfrsf19'
Limch1'
Rapgef4'
Pvalb'
Slc2a13'
Ywhah'
Nrp1'
Lcat'
Sema6a'
Syt4'
Ybx1'
Cd24a'
Daam2'
Fa2h'
Igsf21'
Zic1'
Stmn1'
Trim9'
Elovl5'
Itm2c'
Tnfaip8l3'
Atp5j'
Dpy19l1'
Igfbp4'
Gng3'
Col19a1'
Acsl3'
Hpcal4'
Ntng1'
Nap1l5'
Abhd3'
Resp18'
Cpne7'
Hs3st1'
Rab3c'
Ptgs1'
Vav3'
Fmnl1'
Foxp2'
Rasgrf1'
Acsl6'
Lmo3'
Fabp5'
Hcn1'
Dab1'
Cckbr'
Syt11'
Spock3'
Fam135b'
Fgf13'
Tle4'
Timp2'
Cdh4'
Lhfpl3'
Mlc1'
Cntn4'
Akap12'
Ywhae'
Gnao1'
Tmem130'
Pou6f2'
Zswim6'
Tac1'
Uqcrb'
Slc27a1'
Trhde'
Igsf11'
Itgav'
Dlgap1'
Gabrg1'
Elmod1'
Prkcg'
Dlg2'
Shisa9'
Hpcal1'
Cplx1'
Myo1b'
Ntpcr'
Lrrn1'
Elavl2'
Slc2a1'
Btbd11'
Mfsd2a'
Kctd4'
Lhx2'
Ptrf'
Rasgrf2'
Il1rapl2'
Phactr1'
Rnd2'
Il10ra'
Fgfr3'
Podxl2'
Ctnna2'
Ywhaq'
Fscn1'
Zfp385b'
Rtn4r'
Kctd8'
Fhl1'
Cox6a2'
Ly6h'
Gramd3'
Ccnd2'
Syt5'
Rgs12'
Gli3'
Gsn'
Pcsk1n'
Tmsb10'
Tmem176a'
Rap1gds1'
Tmem91'
Kcnd3'
Sphkap'
Abat'
Gria3'
Tmeff1'
Camkv'
Bhlhe40'
Slc25a5'
Nkain4'
Cotl1'
Tmod1'
Nefm'
Adk'
Ntrk3'
Pmp22'
Sema6d'
Tcerg1l'
Mgll'
Grik2'
Pde7b'
Arc'
Itgb1'
Cacng3'
Cd33'
Scg5'
Slc44a1'
Sox2'
Gabrg3'

### Sheet: Zeisel_MRx3_genenames
Plp1'
Ptgds'
Cst3'
Gnrh1'
Npy'
Apoe'
Bsg'
Cartpt'
Enpp2'
Pcp4'
Dbi'
Cck'
Mbp'
Sst'
Pde6g'
Tmsb10'
Vip'
Ptn'
Calb2'
Pvalb'
Snhg11'
Fabp7'
Calm2'
Hexb'
Gfap'
Vtn'
Cldn5'
Arpp21'
Rps19'
Nap1l5'
Slc1a2'
Cnp'
Nnat'
C1qa'
Rgs5'
Cldn11'
Htr3a'
Aldoc'
Sparc'
Sparcl1'
Ctss'
Cnr1'
Mt3'
Calm1'
Pcp2'
Nrsn1'
Cox4i1'
Snap25'
Cxcl14'
Junb'
Rps5'
Tac1'
Cd81'
Rplp0'
Snca'
Rpl32'
Sirt2'
Cpe'
Id2'
C1qc'
Mgp'
Eef1a1'
Mef2c'
Scd2'
Penk'
Itpr1'
Slc6a11'
Gap43'
Cox6c'
Dcn'
Igfbpl1'
Jun'
Ckb'
Chchd2'
Nrgn'
Rtn1'
Gad1'
Ybx1'
Pcsk1n'
Ppp1r1b'
Cryab'
Ppp3ca'
Gnas'
Syt1'
Tcf7l2'
Zbtb20'
Nos1'
Meis2'
Ctsb'
Atp2b1'
Scg2'
Glul'
Marcksl1'
Itm2a'
Fos'
Gad2'
P2ry12'
Clu'
Slc17a7'
Rpl11'
Stmn2'
Atp5j'
Synpr'
Tsc22d1'
Tcf4'
Olfm1'
Slc6a1'
Syt4'
Rbp4'
Rpl23'
Pcp4l1'
Syt11'
Atp1b2'
Ly6h'
Cplx1'
Jund'
Cspg5'
Ttc3'
Calb1'
Gria2'
Itm2c'
Tubb4a'
Ywhag'
Atpif1'
Hopx'
Rps15a'
Ctxn1'
Flt1'
Car8'
Dlk1'
Actb'
Uqcr11'
Mllt11'
Ndrg2'
Gng3'
Rprm'
Scg5'
S100b'
Pde10a'
Celf4'
Rpl8'
Aqp4'
Tspan2'
Yjefn3'
Gpr37l1'
Igf2'
Zic1'
Rgs10'
Grin2b'
Gng11'
Ugt8a'
Ccnd2'
Ntng1'
Nefl'
Icmt'
Uqcrh'
Fxyd6'
Lgi2'
Cd24a'
Ngfrap1'
Fyn'
Vsnl1'
Car4'
Ppp1r1a'
Rps15'
Serpine2'
Ube3a'
Ncald'
Tac2'
Cd63'
Id3'
Cd9'
Hint1'
Gpm6b'
Sostdc1'
Ndufb8'
Ywhah'
Nrxn3'
Cntn1'
Cplx3'
Calm3'
Lmo4'
Vamp2'
Rpl21'
App'
Resp18'
1110008P14Rik'
Nfib'
Nsf'
Slc5a7'
Atp2a2'
B2m'
Pea15a'
Sub1'
Rtn3'
Tsc22d4'
Egr1'
Eef2'
Stmn1'
Cdhr1'
Psap'
Impact'
Dner'
Lgals1'
Rps21'
Nrxn1'
Selplg'
Mif'
Chgb'
Rgs4'
Stmn4'
Atp5o'
Ramp1'
Pcdh17'
Tmem108'
Igfbp5'
Son'
Ndufv3'
Cxcl12'
Ddc'
Stxbp1'
Cnih2'
Tagln3'
Bcan'
Lypd1'
Selk'
Car2'
Pfn2'
Hmgcs1'
Pkig'
Syn2'
Prdx5'
Tecr'
Kctd12'
Napb'
Nrn1'
Ntrk2'
Cygb'
Sox11'
Atp5h'
Ptprz1'
Reep5'
Nfix'
Tubb2a'
Crip2'
Cox7b'
Prnp'
Ndn'
Kcnc3'
Dlgap1'
Uchl1'
Pcdh9'
Chn1'
Gria1'
Tmem130'
Rora'
Spp1'
Clstn1'
Gpr17'
Atp6v0b'
Atp1a3'
Nme1'
Ncdn'
Usmg5'
Slc32a1'
Atp6v1a'
Thrsp'
Rtn4'
Kcna2'
Gja1'
Serinc1'
Gpr88'
Ntm'
Clta'
Eef1g'
Slc17a6'
Hap1'
Ier2'
Opcml'
Camk2a'
Eno2'
Mpzl1'
Slc25a5'
Efr3a'
Elavl2'
Arpc1a'
Rps12'
Neurod1'
Ywhab'
Ptprd'
Kcnk2'
Tppp3'
Ogt'
Gsn'
Pltp'
Sncg'
Fbxo2'
Park7'
Sorl1'
Hist1h2bc'
Ywhae'
Ttc9b'
Oaz2'
Gabra1'
Ngfr'
Gng12'
Parm1'
Igfbp6'
Ubl3'
Mlc1'
Gnai2'
Pla2g7'
Trp53i11'
Pgm2l1'
Necab2'
Qdpr'
Timp3'
S100a16'
Rab3c'
Nov'
Gadd45g'
Gatm'
Lims2'
Hpca'
Gnb2'
Trem2'
Vim'
Sv2c'
Ank3'
Rarres2'
Nr4a2'
Dynlrb1'
Pdgfrb'
Ctsz'
Reln'
Foxp1'
Hsbp1'
Atf3'
Gabarapl1'
Thra'
Tnr'
Ctnnbip1'
Crh'
Scg3'
Timp2'
Enc1'
Ank2'
Vwa1'
Zeb2'
Ly6e'
Rph3a'
Tshz1'
Wbp5'
Aif1'
Cadm2'
Kit'
Etv1'
Atp1a1'
Fxyd7'
Eif5a'
Grb14'
Gng4'
Csrp1'
Prkacb'
Rab6a'
Slc44a1'
Vgf'
Wfs1'
Gas6'
Kcnc1'
Fcrls'
Rgs8'
3110035E14Rik'
Prkcb'
Tmeff2'
Npnt'
Baiap2'
Nefm'
Atp5a1'
Syt2'
Npc2'
Mylk'
Vat1l'
Sema6a'
Elmo1'
Col4a2'
Pllp'
Foxp2'
F13a1'
Mdk'
Pak1'
Nudt4'
Gnao1'
Nop10'
Pdyn'
Lynx1'
Slc6a6'
Syt7'
Slc25a3'
Ucn'
Cit'
Agt'
Ddt'
Tm4sf1'
Ran'
Fn1'
Peg10'
Lsamp'
Camk4'
Col25a1'
Arf3'
Pdcd4'
Btg2'
Tspyl4'
Disp2'
Gda'
Kl'
Adcy5'
Nxph1'
Cx3cr1'
Sept7'
Prkcd'
Glud1'
Ddx5'
Nefh'
Mrc1'
Abat'
Cd47'
Phactr1'
Atp6v1b2'
Ppp1r2'
Pgrmc1'
Fgfr1'
Nell2'
Crhbp'
Gng2'
Mgll'
Fgf13'
Nrip3'
Gpx3'
Nrsn2'
Ina'
Adk'
Fa2h'
Gnb1'
Rnd2'
Erp29'
Srp14'
Rcan2'
Cd34'
Ppp3r1'
Aldh1a1'
Cbln2'
Ogfrl1'
Slc2a1'
Serpini1'
Scrg1'
Fabp5'
Prkar1b'
Snap91'
Fndc5'
Zfhx3'
Ywhaz'
Vdac1'
Grm5'
Tmbim6'
Nenf'
Alcam'
Id4'
Pomp'
Synj1'
Hsp90b1'
Arhgdig'
Uqcrb'
Dpy19l1'
Nptx1'
Slc38a1'
Gabarap'
Chn2'
Acsl3'
Ngb'
Clic1'
Fgfr3'
Gnal'
Pdgfra'
Sirpa'
Tcf25'
Cx3cl1'
Efnb3'
Gabra2'
Rgs12'
Vat1'
Mapt'
Dusp1'
Tmem163'
Slc24a2'
Htr2c'
Fjx1'
AI593442'
Fxyd5'
Gaa'
Fhl1'
Ecel1'
Inhba'
Slc9a3r2'
Spock3'
Kif5c'
Nat8l'
Rasgrp1'
Enpp6'
Hpcal1'
Col15a1'
Grid2'
Igfbp4'
Cdk5r1'
Epha4'
Acsbg1'
Prkca'
Chst1'
Eif1b'
Ghitm'
Slc12a2'
Kdr'
Tppp'
BC031181'
Cpne6'
Sox9'
Zcchc12'
Hspa4l'
Bcas1'
Polr2m'
Vamp1'
Slc10a4'
Camkk2'
Prdx1'
Mgst3'
Camk2d'
Bag1'
Psd3'
Cadps2'
Pcbp3'
Tmem2'
Hpcal4'
Nrp1'
Paip2'
Camkv'
Hs6st2'
S100a10'
Glo1'
Rasgrp2'
Myl4'
Fscn1'
Dnm3'
Arl4c'
Syn1'
Atp6v1e1'
Syt13'
1810041L15Rik'
Dbp'
Sphkap'
Stk32c'
Pcsk2'
Sdhb'
Lmo3'
Prmt2'
Tesc'
Pnoc'
Guk1'
Negr1'
Ndufv2'
Plekhb1'
Bcl11a'
Slc4a10'
Hlf'
Hcn1'
Podxl2'
Ctnnb1'
Pak3'
Tmem47'
Rpl15'
Grn'
Gprc5b'
Gabbr2'
Pdlim2'
Rgs7bp'
Lmo2'
Ptrf'
Phyhipl'
Prph'
Rab3b'
Grm1'
Tmem176b'
Sv2b'
Dlx1'
Pde1b'
Gnb4'
Rorb'
Cyc1'
Syne1'
Cacna1g'
Rcn2'
Bok'
Gprasp1'
Ndrg3'
Pdgfa'
Hapln1'
Iscu'
Taldo1'
Ppp1r17'
Ppp2r2c'
Snap47'
Ramp3'
Phox2b'
Cacnb3'
Ube2e3'
Cntnap2'
Inpp5a'
Slc7a14'
Ywhaq'
Rasgrf2'
Higd1a'
Ptpn18'
Satb1'
Fibcd1'
Plcb4'
Tspan5'
Lamc1'
Cadps'
Tmx4'
Rpp25'
Gipc1'
Ivns1abp'
Dad1'
Cacna2d2'
Ttll7'
Grina'
Homer3'
Purb'
Sez6'
Cacng4'
B630019K06Rik'
Lhfp'
Neurod2'
Sema5a'
Pitpnc1'
Rgs9'
Kif5a'
Fstl1'
Stub1'
Hmgcr'
Gde1'
Ahcyl2'
Rnf11'
Cthrc1'
Kalrn'
Lxn'
Ier5'
Rap2a'
Pclo'
Ddn'
Spock1'
Pafah1b1'
Rgs16'
Psmb2'
Nkain4'
Gjb2'
Vdac2'
Eef1b2'
Tns1'
Dkk3'
Gls'
Stx3'
Glrb'
Cacna2d1'
Shisa9'
Ptk2b'
Nudc'
St6galnac5'
Msi2'
Anxa5'
Nrcam'
Matn4'
Vstm2a'
Nav1'
Pam'
Rnf152'
Kcnk1'
Pde1a'
Dlx2'
Lum'
Fbxw7'
Nacc2'
Ostf1'
Dpysl3'
Rap1gds1'
Uqcrfs1'
Cdh4'
Prkcg'
Cbln4'
S1pr1'
Gucy1a3'
Slc24a3'
Celf6'
Pid1'
Gjb6'
Laptm4b'
Ids'
Pygb'
Plcxd2'
Lrp1b'
Gfra1'
Ddx3x'
P2ry14'
Top2a'
Cabp7'
Kcnc2'
Ppp1r9a'
Pcdh7'
Oxr1'
Pdzd2'
Ctsl'
Ppp2ca'
Grin2a'
Necab3'
Dnajc6'
Csnk1a1'
Gng7'
Cacnb4'
Cotl1'
Anxa3'
Sdcbp'
Acsl6'
Pbx3'
Ssbp4'
Spint2'
Fabp3'
Kif5b'
Ntrk3'
Tuba4a'
Tspan15'
Rasl10a'
Apln'
Olig2'
Sema3c'
Dhcr24'
Camk2g'
Itgb1'
Nr4a1'
Cacna1e'
Scn1a'
Nxph4'
Rufy3'
Sulf2'
Auts2'
Oxct1'
Top1'
Necab1'
Anp32a'
Itih3'
Nfia'
Elovl5'
Sdc3'
Cox6a2'
Pacs2'
Syngr3'
Slc1a1'
Ednrb'
Gpr101'
Ppm1l'
Col18a1'
Rnf13'
Amotl1'
Nr2f1'
Cds2'
Alg2'
Cyr61'
Fgf1'
Bhlhe22'
Adarb1'
Capns1'
Adarb2'
Lypd6'
Ngef'
Adcyap1r1'
Elmod1'
BC005561'
Ap2s1'
Cpne7'
Mtfp1'
Btbd3'
Frzb'
Arf1'
Cdh13'
A830039N20Rik'
Lhfpl3'
Rgs2'
Tns3'
Slc19a1'
Kcna6'
Dbndd2'
Isl1'
Acot7'
Kcna1'
Lrrc55'
Nr2f2'
Clic4'
Fam3c'
Cdkn1a'
Stx1a'
Bend6'
Bdnf'
Dnajc12'
Pcdh11x'
F3'
Gas7'
Slc6a9'
Sh3gl2'
Gm13889'
Col9a3'
Scd1'
Tsc22d3'
Il34'
Sbk1'
Cenpf'
Csdc2'
Gpd1'
Arl3'
Fign'
Bmp4'
Plcb1'
Arl6ip5'
Slc22a8'
Wnt4'
Vdac3'
Pcbp4'
Irs4'
Asap1'
Nid1'
Chga'
B3gat2'
Rasgrf1'
Car12'
Tmem132a'
Notch3'
Scand1'
Ube2ql1'
Adcyap1'
Rgs17'
Gria4'
Matr3'
Gabrb1'
Hdgf'
Zfand5'
Kcnd3'
Ociad2'
0610007P14Rik'
Cacybp'
Capzb'
Nomo1'
Chst2'
Ptpn5'
Ddr1'
Grin3a'
Ubash3b'
Ntn1'
Elovl6'
Matk'
Baiap3'
Adamts4'
Rasd2'
Lpar1'
Lin7a'
Lhx2'
Tmem65'
Nol4'
Utrn'
Crym'
Phyhip'
Fam163b'
Unc13c'
Mtss1l'
Fdps'
Chd7'
Nr3c1'
Car10'
Steap2'
Blcap'
Ssbp2'
Pacsin1'
Neurod6'
Hist3h2a'
Deptor'
Trim9'
Chl1'
Agpat4'
Lgi3'
Atp6v0a1'
Mapk3'
Pvrl1'
Pnrc1'
Vstm2b'
Fam20c'
Sccpdh'
Parvb'
Hepacam'
2010300C02Rik'
Hes1'
Cd164'
Cstb'
Cpne5'
Sod1'
Pmm1'
Dlg4'
Cd200'
Arhgap31'
Usp22'
Atp6v1d'
A830018L16Rik'
Dpp6'
Ralyl'
Clstn2'
Pnck'
Cdk14'
Gria3'
Cbx5'
Sod3'
Klf7'
Rap1b'
Ninj1'
Slc31a1'
Arhgap5'
Ptprs'
Abhd8'
Rfk'
Ttyh3'
Agpat3'
Pam16'
Kcnab3'
Ppp2r2b'
Mtpn'
Fam69b'
Bace1'
Scrn1'
Trim37'
Ube2b'
Nkd1'
Creg1'
Gpr162'
Pik3r3'
Apba2'
Ablim2'
Sox2'
Endod1'
Sec14l1'
Slc25a1'
Cnot7'
Hes6'
Wscd1'
Gdi2'
Rpn2'
Lhx6'
Islr2'
Tmem91'
Zmat4'
Zfp365'
Fbxo9'
Inpp5j'
Hcn2'
Pttg1'
Dpy19l3'
Ap2a2'
Scn4b'
Ptpro'
Heg1'
Sobp'
Atp6v0a2'
Igsf3'
Slc30a3'
Slit2'
Cux1'
Pdxk'
Idh1'
Fam180a'
Grb10'
Grin1'
Cdo1'
Cuedc2'
Tmx2'
Pdia3'
Diras1'
Carhsp1'
Gnai1'
Pigp'
Dpp10'
Ptprt'
Pthlh'
Pls3'
B3gat1'
Limch1'
Ndufs2'
Spon1'
Sez6l'
Sdc2'
Itgb1bp1'
Crim1'
Mapre1'
Siglech'
Tmem179'
Tmem72'
Cdkl5'
Ccdc85a'
Garnl3'
9430020K01Rik'
Gabrb3'
Atp8a1'
Tmem35'
Fryl'
Zfhx4'
Ccdc136'
Txn2'
Rangap1'
Sprn'
Isyna1'
Lcat'
Kcnj9'
Slc16a2'
Sox10'
Smarca2'
Fam19a2'
Iqsec3'
Pcbd1'
Mgat5'
Acat2'
Pnkd'
Stxbp6'
Slc38a3'
Flrt2'
Gpr83'
Fam105a'
Bsn'
Kcnd2'
Vldlr'
Arl2'
Eid1'
Tle4'
Serpinf1'
Cyb561'
Folr2'
Ccni'
Apc'
Kitl'
Igsf21'
Olfml3'
Col6a1'
Ncor1'
Cds1'
Ache'
Lrrtm3'
Tmem178'
Rrp1'
Rims3'
Plxna4'
Cap1'
Adrbk2'
Gtf2i'
Trnp1'
Agrn'
Acyp2'
Dbn1'
Sorcs1'
Cerk'
Adcy2'
Rxfp1'
Slc20a1'
Mgat4c'
Vwc2'
Sema6d'
Wls'
Rgs6'
Dgcr6'
Nav2'
Nrbp2'
Robo2'
Sfrp1'
Ap2b1'
Dab1'
Kcnip4'
Rasgef1b'
Lgi1'
Erdr1'
Slc9a6'
Mpped1'
Ewsr1'
Prune2'
Irx2'
Apbb2'
Atxn10'
Hapln4'
Cib2'
Tomm70a'
Cacng3'
Maged2'
Ak1'
Dag1'
Sipa1l1'
6430548M08Rik'
Tmeff1'
Isoc1'
Mcam'
Pgr15l'
Mxi1'
Pmp22'
Atp13a5'
Tpbg'
Lysmd2'
Rasd1'
Txnip'
Fezf2'
Lrrn2'
Dock10'
Gabrg2'
Dok4'
Magi1'
Acot13'
Pld3'
Kcnab1'
Fam81a'
Tmem176a'
Emb'
Mageh1'
Arhgdia'
Nxph3'
Dynlt3'
Cyp51'
Cdh2'
Xbp1'
Slco3a1'
Miat'
Tnrc6a'
Gpd2'
Pex5l'
Crtac1'
Icam5'
Cmbl'
Synpo2'
Cacna2d3'
B4galt6'
Pip5k1b'
Kcnab2'
Rxrg'
Ephb1'
Trps1'
Kcnip1'
Gm2a'
Cacng5'
Tm2d3'
Apbb1'
Tiam1'
Dusp3'
Thbd'
Pde4a'
Nrtn'
Lpl'
Tsen34'
Nek7'
Mtss1'
Bzw1'
Cnih3'
Mfsd6'
Kcnn2'
Hspa12a'
Scube1'
Ndufa10'
Thsd7a'
Ssr2'
Lrig1'
Zmiz1'
Lyve1'
Epha7'
Kcnip3'
Prkar2a'
Pfkp'
Prkar2b'
Ncoa7'
Sema4d'
Mef2a'
Nhlh2'
Fnta'
Ttbk2'
Mapre2'
Haghl'
Scarb2'
Kcnq3'
Sez6l2'
Slc2a13'
Mrpl12'
Prex1'
Nos1ap'
Tmod1'
Atrx'
Mical2'
Epdr1'
Bcat1'
Rapgef4'
Ankrd34b'
Fgf12'
Fam107b'
Eif1ax'
Lonrf2'
Kcnh7'
Homer2'
Gata3'
Gabra5'
Myo1b'
Btg1'
Ifngr2'
Scn3b'
Arxes1'
Lrp8'
Got2'
Slc22a23'
Man2b1'
Wbscr17'
Zfp462'
Ncs1'
Dgkg'
Pole4'
Gabra4'
Rab27b'
Plk2'
6330403A02Rik'
Dtna'
Tspyl2'
Syt5'
Unc5d'
L1cam'
Sf3b2'
Pth1r'
Gfra2'
Ndst4'
Celf3'
Mast4'
Apba1'
Chd5'
Npdc1'
Clmn'
Nr4a3'
Setd7'
Mxra7'
Kcnb1'
Ets1'
F2rl1'
Ap3s1'
Reps2'
Grm2'
Fndc4'
Slc20a2'
Ier3'
Kcnc4'
Slc35f1'
Acat1'
Tacr1'
Pacsin2'
Nxf1'
Mrpl54'
Kctd1'
Klc2'
Mxd4'
Map2k4'
Adipor1'
Flot1'
Chrna6'
Rasl11b'
Nfic'
Chrna4'
Rnf122'
Esrrg'
Hebp1'
Aplnr'
Actr2'
Ptpn3'
Cdkn2d'
Arnt2'
Fasn'
Neto2'
Slc4a2'
Serinc5'
Usp46'
Tpm3'
Capsl'
Pde3a'
Gpr37'
Itsn1'
Creg2'
Elmo2'
Dennd5a'
Dtnbp1'
Ctgf'
Mfsd2a'
Tomm20'
Clcn5'
Coro2b'
Pkia'
Abhd3'
Lrrn1'
Srgap3'
Slc25a22'
Zdhhc2'
Tmem204'
Grik3'
Erbb4'
Uqcrc2'
Itpka'
Pla2g16'
Whrn'
Ostc'
Dlx5'
Nptx2'
Dtd1'
St3gal6'
Pgbd5'
Znrf1'
Samd14'
Eps15'
Mal2'
Fst'
St8sia3'
Pde4b'
Rcn1'
Psmd4'
Aldh2'
Acyp1'
Nrip1'
Cort'
Tyro3'
Cntfr'
Rpn1'
Tmem229b'
Ajap1'
Tnfrsf21'
Fam49a'
Nlk'
Ms4a6b'
Rnf220'
Paqr8'
Golga7b'
Gsg1l'
Gabra3'
Homer1'
Sox8'
Kirrel3'
Dnajb1'
Per3'
Sqle'
Mlec'
Kcng4'
Mtch2'
Tmem150c'
Amph'
Pfdn4'
